# Innovation, conservation and repurposing of gene function in plant root cell type development

**DOI:** 10.1101/2020.04.09.017285

**Authors:** Kaisa Kajala, Lidor Shaar-Moshe, G. Alex Mason, Mona Gouran, Joel Rodriguez-Medina, Dorota Kawa, Germain Pauluzzi, Mauricio Reynoso, Alex Canto-Pastor, Vincent Lau, Mariana A. S. Artur, Donnelly A. West, Concepcion Manzano, Sharon B. Gray, Andrew I. Yao, Marko Bajic, Elide Formentin, Niba Nirmal, Alan Rodriguez, Asher Pasha, Alexander T. Borowsky, Roger B. Deal, Daniel Kliebenstein, Torgeir R. Hvidsten, Nicholas J. Provart, Neelima Sinha, Daniel E. Runcie, Julia Bailey-Serres, Siobhan M. Brady

**Affiliations:** Department of Plant Biology and Genome Center, University of California, Davis, Davis, CA 95616 USA; Plant Ecophysiology, Institute of Environmental Biology, Utrecht University, 3584 CH Utrecht, the Netherlands; Plant Biology Graduate Group, University of California, Davis, Davis CA 95616 USA; Integrative Genetics and Genomics Graduate Group, University of California, Davis, Davis CA 95616 USA; Center for Plant Cell Biology, Botany and Plant Sciences Department, University of California, Riverside, Riverside, CA 92521; IBBM, FCE-UNLP CONICET, La Plata, 1900 Argentina; Department of Cell and Systems Biology/Centre for the Analysis of Genome Evolution and Function, University of Toronto, 25 Willcocks St, Toronto, Ontario M5S 3B2 Canada; Department of Plant Biology, University of California, Davis, Davis, CA 95616 USA; Department of Biomedical Engineering and Genome Center, University of California, Davis, Davis, CA 95616 USA; Emory University, Department of Biology, Atlanta, GA 30322; Department of Biology, University of Padova, Padova, Italy; Faculty of Chemistry, Biotechnology and Food Science, Norwegian University of Life Sciences, 1432 Ås, Norway; Department of Plant Sciences, University of California, Davis, Davis, CA 95616 USA

## Abstract

Plant species have evolved myriads of solutions to adapt to dynamic environments, including complex cell type development and regulation. To understand this diversity, we profiled tomato root cell type translatomes and chromatin accessibility. Using xylem differentiation in tomato, relative to Arabidopsis, examples of functional innovation, repurposing and conservation of transcription factors are described. Repurposing and innovation of genes are further observed within an exodermis regulatory network and illustrate its function. Translatome analyses of rice, tomato and Arabidopsis tissues suggest that root meristems are more conserved, and that the functions of constitutively expressed genes are more conserved than those of cell type/tissue-enriched genes. These observations suggest that higher-order properties of cell type and pan-cell type regulation are conserved between plants and animals.

**One Sentence Summary:** Pan-species cell type translatome and chromatin accessibility data reveal novelty, conservation and repurposing of gene function.
