## Supplementary material for "Innovation, conservation and repurposing of gene function in plant root cell type development": Data S9

### Sheet: Exodermis_Enrichment_NNetwork
Data S14.	Fisher’s exact test for overlap of Arabidopsis nitrogen network genes in the tomato exodermis
Contingency table
	inExodermisNetwork	notExodermisNetwork
inNitrogenNetwork	28	273
notNitrogenNetwork	309	9063
Fisher Exact Test Results
Odds ratio	3.00764
pValue	1.97e-06
