## Supplementary material for "Innovation, conservation and repurposing of gene function in plant root cell type development": Data S10

### Sheet: Primers
Data S15.	List of primers
Primer name	Primer sequence	Purpose	Gene ID
WRKYpro_fwd1	GAGACCACAACAATCCTTCCAGAAAGAA	Promoter cloning	Solyc02g071130
WRKYpro_rev1	GTTGAATGCAAATTTTGGTGGCCTTTGCTT	Promoter cloning	Solyc02g071130
WRKYpro_fwdA	CACTTAGTTTGTAACGGTG	Colony PCR & sequencing	Solyc02g071130
WRKYpro_fwdB	GCTCAAATTTGCGAAACA	Colony PCR & sequencing	Solyc02g071130
MYB2pro_fwd1	GATTAATGTGAATCCTATTAATTTAAACA	Promoter cloning	Solyc02g079280
MYB2pro_rev1	GTTATTGATGATAATGAGTTATAATTTATT	Promoter cloning	Solyc02g079280
MYB2pro_fwdA	CCACCAGAAAAACAGTGAA	Colony PCR & sequencing	Solyc02g079280
MYB2pro_fwdB	ATCCAATATTTCCACGGTG	Colony PCR & sequencing	Solyc02g079280
SlPEP4 pro Fi	CACCTTCTCCAACAACGTAGAAGCTCCTCGCT	Promoter cloning	Solyc04g076190
SlPEP4 PRO REV	GGTGTGCTTTTTCCTTATCAACAAC	Promoter cloning	Solyc04g076191
SlPEP4 seq F1	GATAATAGTCGTCGTATACTGTGG	Colony PCR & sequencing	Solyc04g076192
SlPEP4 seq F2	GGGTAATATGCTCAATTCTATGG	Colony PCR & sequencing	Solyc04g076193
SlPEP4 seq F3	GTCAAGCGGTATGGTAAATCGGA	Colony PCR & sequencing	Solyc04g076194
SlPEP4 Fs	GGATCTAGGCGTAGTTTTGTGTG	Colony PCR & sequencing	Solyc04g076195
bZIP11-F	CACCATGGCTTCTTTTACTTCAGGATCAAGC	To amplify CDS	Solyc03g033730
bZIP11-R	AAAAGTACTAATGCATTTTTCGAGGCTTCG	To amplify CDS	Solyc03g033730
MYB-F	CACCATGAGCCTCAACCGAACATGCA	To amplify CDS	Solyc11g071500
MYB-R	TTTGTGAAACCCAAACATGTGATCTGTG	To amplify CDS	Solyc11g071500
PHB-F	CACCATGCATAAAGATTGTAACAAGGAGATGG	To amplify CDS	Solyc02g069830
PHB-R	AATAAAAGACCAGTTTGTGAACATGAAAG	To amplify CDS	Solyc02g069830
UNE12-F	CACCATGGCGGACAACCCACCGGA	To amplify CDS	Solyc03g005350
UNE12-R	CAATGGGGCCGCTTGTTCTGG	To amplify CDS	Solyc03g005350
KNAT1-F	CACCATGGAGAATAATAATTATAATAATCATGTGTCTGG	To amplify CDS	Solyc04g077210
KNAT1-R	CTGACCCAAACGAAAAGGGC	To amplify CDS	Solyc04g077210
VND7-F	CACCATGAATTCCTTGTCACACGTTCCT	To amplify CDS	Solyc06g034340
VND7-R	TTTCCACAAATCAATTTGAGAAGTTGAAG	To amplify CDS	Solyc06g034340
CDS Synthesized and cloned in to pENTR by TwistBioSciences		To amplify CDS	Solyc08g079120
CDS Synthesized and cloned in to pENTR by TwistBioSciences		To amplify CDS	Solyc03g120910
MYB-F2-qPCR	CTAGCAGTGCCGCTAGGAAT	qPCR to confirm overexpression in hairy root lines	Solyc11g071500
MYB-R2-qPCR	CTTGCTGCTAGGTTCCCAAC	qPCR to confirm overexpression in hairy root lines	Solyc11g071500
VND7-F3-qPCR	TACCAAACCCCACCTCAAAA	qPCR to confirm overexpression in hairy root lines	Solyc06g034340
VND7-R3-qPCR	TGACCAATGCTGGTCGAATA	qPCR to confirm overexpression in hairy root lines	Solyc06g034340
bZIP11-F1-qPCR	TGTGGAAGCAGAAAACTCAA	qPCR to confirm overexpression in hairy root lines	Solyc03g033730
bZIP11-R1-qPCR	TTTTTCGAGGCTTCGATTAGAG	qPCR to confirm overexpression in hairy root lines	Solyc03g033730
KNAT1-F2-qPCR	AAGCCTTCAGAAGACATGCAA	qPCR to confirm overexpression in hairy root lines	Solyc04g077210
KNAT1-R2-qPCR	AAGGGCCTTCACCCATGTAG	qPCR to confirm overexpression in hairy root lines	Solyc04g077210
UNE-F3-qPCR	GCAGCAATGCTTGATGAGAT	qPCR to confirm overexpression in hairy root lines	Solyc03g005350
UNE-R3-qPCR	CGCTAGTTCCTCCCAACCTA	qPCR to confirm overexpression in hairy root lines	Solyc03g005350
VND7-1-F1	GCATTATTTCTTCAACTCCCTCA	qPCR to confirm overexpression in hairy root lines	Solyc08g079120
VND7-1-R1	GTACTCGCCAGTCGGTCACT	qPCR to confirm overexpression in hairy root lines	Solyc08g079120
PHB-qPCR-F1	GCAGGACTTGACATGCTTGA	qPCR to confirm overexpression in hairy root lines	Solyc02g069830
PHB-qPCR-R3	AGCCCTGCTGCATAATCTTG	qPCR to confirm overexpression in hairy root lines	Solyc02g069830
CORONA-qPCR-F1	GGCTTTGCCAGTTTTCACAT	qPCR to confirm overexpression in hairy root lines	Solyc03g120910
CORONA-qPCR-R1	GCATTATCTGGGGGAACTCA	qPCR to confirm overexpression in hairy root lines	Solyc03g120910
Exp-F	GCTAAGAACGCTGGACCTAATG	qPCR- endogenous control	Solyc07g025390
Exp-R	TGGGTGTGCCTTTCTGAATG	qPCR- endogenous control	Solyc07g025390
PHB/PHV-mut	GGTGCAGATGATTGGGATGAAGCCAGGACCAGAATCTATTGGCATCGTCGCTGTT	Primers used for site directed mutation	Solyc02g069830	in bold are mutated base pairs in the predicted miRNA binding site
CORONA-mut	TGGGTCCAAATGCCTGGAATGAAGCCAGGACCAGATTCCATTGGAATCATTGCTATTTC	Primers used for site directed mutation	Solyc03g120910	in bold are mutated base pairs in the predicted miRNA binding site
Primer Fwd	CACCGTCGACGCACCCGTCGCCGTTGGCGT	OsRSS1 promoter amplification	Os02g0606700
Primer Rev	AAGCTTTTCTTCCTCAACCTTGCC	OsRSS1 promoter amplification	Os02g0606700
Primer Fwd	CACCTCCCAGCTCCTGGATACAGTC	OsCMZ promoter amplification	Os01g0957100
Primer Rev	TTCAGCAGTAACGAGGAGGAGG	OsCMZ promoter amplification	Os01g0957100
Primer Fwd	CACCGGATAAGGGATAGAGGAAGAGG	AtSCR promoter amplification	AT3g54220
Primer Rev	GGAGATTGAAGGGTTGTTGGTCG	AtSCR promoter amplification	AT3g54220
Primer Fwd	CACCGCTGCATCACACTGCTGCTTG	OsSHR1promoter amplification	Os07g0586900
Primer Rev	CTAAGCAACGGCGACGAGGA	OsSHR1promoter amplification	Os07g0586900
