## Supplementary material for "Innovation, conservation and repurposing of gene function in plant root cell type development": Data S3

### Sheet: odds
Data S3.	P-values and odds ratio for xylem TF overexpression lines
Genotype	P-value	Log2 odds Ratio
LineCORONA_2	0.001957 **	6.62936
LineCORONA_3	0.003866 **	5.45943
LineCORONA_7	0.001495 **	6.78136
LineBZIP11_2	0.077151	2.94486
LineBZIP11_6	0.001957 **	6.62936
LineBZIP11_7	0.001167 **	6.91886
LineKNAT1_3	0.049549 *	3.45943
LineKNAT1_5	0.009532 **	4.68182
LineKNAT1_6	0.007746 **	4.62936
LinePHB/PHV_3	0.001957 **	6.62936
LinePHB/PHV_4	0.000750 ***	7.15987
LinePHB/PHV_5	0.001957 **	6.62936
LineVND7_13	0.105192	2.78136
LineVND7_4	0.000946 ***	6.15987
LineVND7_6	0.001167 **	6.91886
Signif. codes:
0 ‘***’ 0.001 ‘**’ 0.01 ‘*’ 0.05 ‘.’ 0.1 ‘ ’ 1
model <- glm(Phenotype~Line, family="binomial"(link="logit"), data=data)
odds <- exp(coef(model1))
(Intercept) -2.398 1.044 -2.296 0.021687 *
CORONA_ 2 4.595 1.484 3.097 0.001957 **
CORONA_3 3.784 1.310 2.889 0.003866 **
CORONA_7 4.700 1.480 3.176 0.001495 **
BZIP11_2 2.041 1.155 1.767 0.077151 .
BZIP11_6 4.595 1.484 3.097 0.001957 **
BZIP11_7 4.796 1.477 3.247 0.001167 **
KNAT1_3 2.398 1.221 1.964 0.049549 *
KNAT1_5 3.245 1.252 2.592 0.009532 **
KNAT1_6 3.209 1.205 2.663 0.007746 **
PHB/PHV_3 4.595 1.484 3.097 0.001957 **
PHB/PHV_4 4.963 1.472 3.371 0.000750 ***
PHB/PHV_5 4.595 1.484 3.097 0.001957 **
VND6_13 1.928 1.190 1.620 0.105192
VND6_4 4.270 1.291 3.306 0.000946 ***
VND6_6 4.796 1.477 3.247 0.001167 **
